# BRAF^V600E^ induces reversible mitotic arrest in human melanocytes via microRNA-mediated suppression of AURKB

**DOI:** 10.1101/2020.05.21.109397

**Authors:** Andrew S. McNeal, Rachel L. Belote, Hanlin Zeng, Marcus Urquijo, Kendra Barker, Rodrigo Torres, Meghan Curtin, A. Hunter Shain, Robert H. I. Andtbacka, Sheri L. Holmen, David H. Lum, Timothy H. McCalmont, Matthew W. VanBrocklin, Douglas Grossman, Maria L. Wei, Ursula E. Lang, Robert L. Judson-Torres

## Abstract

Benign melanocytic nevi frequently emerge when an acquired *BRAF*^*V600E*^ mutation triggers unchecked proliferation and subsequent arrest in melanocytes. Recent observations have challenged the role of oncogene-induced senescence in melanocytic nevus formation, necessitating investigations into alternative mechanisms for the establishment and maintenance of proliferation arrest in nevi. We compared the transcriptomes of melanocytes from healthy human skin, nevi, and melanomas arisen from nevi and identified a set of microRNAs as highly expressed nevus-enriched transcripts. Two of these microRNAs – MIR211-5p and MIR328-3p – induced mitotic failure, genome duplication and proliferation arrest in human melanocytes through convergent targeting of AURKB. We demonstrate that *BRAF*^*V600E*^ induces a similar proliferation arrest in primary human melanocytes that is both reversible and conditional. Specifically, *BRAF*^*V600E*^ expression stimulates either arrest or proliferation depending on the differentiation state of the melanocyte. We report genome duplication in human melanocytic nevi, reciprocal expression of AURKB and microRNAs in nevi and melanomas, and rescue of arrested human nevus cells with AURKB expression. Together, our data describe an alternative molecular mechanism for melanocytic nevus formation that is congruent with both experimental and clinical observations.
