## Supplementary material for "BRAF^V600E^ induces reversible mitotic arrest in human melanocytes via microRNA-mediated suppression of AURKB": Table S4

### Sheet: untitled.csv
Gene.Symbol	Mean_EdU_Expression	SD_EdU_Expression	microRNA
AFAP1	0.5068	0.0150683	MIR211-5p
AKAP1	0.107626	0.0203365	MIR211-5p
ANGPTL2	0.60322	0.0142799	MIR211-5p
AP1S1	0.328092	0.0511499	MIR211-5p
AP2A2	0.276733	0.0409686	MIR211-5p
ARHGAP10	0.420927	0.0658703	MIR211-5p
BDNF	0.442477	0.021227	MIR211-5p
BIN1	0.562332	0.0599367	MIR211-5p
CAMK1	0.0838247	0.0167324	MIR211-5p
CCNY	0.432695	0.0527416	MIR211-5p
CCSER1	0.595971	0.0273318	MIR211-5p
CORO1C	0.556533	0.0558745	MIR211-5p
COX5A	0.364461	0.0346694	MIR211-5p
CPOX	0.483827	0.00856961	MIR211-5p
CTH	0.448335	0.0292972	MIR211-5p
DCAF16	0.333742	0.0419747	MIR211-5p
DR1	0.472732	0.0553343	MIR211-5p
DRG1	0.511944	0.0167071	MIR211-5p
ELOVL6	0.530438	0.0857892	MIR211-5p
EPHA5	0.566315	0.0495784	MIR211-5p
ESYT2	0.456918	0.0106425	MIR211-5p
EZR	0.430454	0.0235624	MIR211-5p
FAM126A	0.509336	0.0161983	MIR211-5p
FAM168B	0.307605	0.0263469	MIR211-5p
FUBP3	0.286127	0.177418	MIR211-5p
G3BP1	0.492799	0.0338061	MIR211-5p
GAPVD1	0.588445	0.0262165	MIR211-5p
GCNT2	0.4779	0.0202352	MIR211-5p
GMEB1	0.126025	0.0162426	MIR211-5p
GMPS	0.440632	0.032388	MIR211-5p
GUCD1	0.462524	0.0123137	MIR211-5p
HELLS	0.421173	0.0401013	MIR211-5p
HGSNAT	0.599527	0.00990958	MIR211-5p
ITGA11	0.403466	0.0238753	MIR211-5p
JARID2	0.483302	0.0121319	MIR211-5p
KANSL2	0.412331	0.0395722	MIR211-5p
KHDRBS3	0.452877	0.0321149	MIR211-5p
KLHL11	0.528902	0.0371603	MIR211-5p
LAMP1	0.355195	0.0388382	MIR211-5p
LRP8	0.426402	0.150466	MIR211-5p
LRRC59	0.0490854	0.00391719	MIR211-5p
LRRC8C	0.459857	0.018216	MIR211-5p
M6PR	0.466243	0.0223343	MIR211-5p
METTL7A	0.242989	0.00531915	MIR211-5p
MRPL17	0.403623	0.0333192	MIR211-5p
MRPS17	0.510251	0.0263805	MIR211-5p
NDRG3	0.566582	0.0283177	MIR211-5p
NFAT5	0.431579	0.0160382	MIR211-5p
NFATC3	0.512729	0.0423666	MIR211-5p
PHF19	0.164834	0.0352635	MIR211-5p
PIK3CB	0.407334	0.0240909	MIR211-5p
PITHD1	0.404917	0.0145697	MIR211-5p
POLA1	0.208497	0.0370506	MIR211-5p
PPTC7	0.382982	0.0804067	MIR211-5p
RHOT1	0.590141	0.0298605	MIR211-5p
RRM2	0.114254	0.0181969	MIR211-5p
SDHD	0.401684	0.043844	MIR211-5p
SEC24D	0.558702	0.0323701	MIR211-5p
SERINC3	0.538691	0.0390329	MIR211-5p
SFMBT2	0.534674	0.0375829	MIR211-5p
SFXN2	0.389696	0.0143322	MIR211-5p
SGPL1	0.549502	0.0314725	MIR211-5p
SKI	0.389842	0.0574676	MIR211-5p
SLC16A6	0.149027	0.0208701	MIR211-5p
SLC37A3	0.494734	0.0583999	MIR211-5p
SLC43A1	0.479099	0.00801157	MIR211-5p
SMCO4	0.356869	0.0360233	MIR211-5p
SMIM10	0.189024	0.0155804	MIR211-5p
SMIM13	0.496479	0.0325297	MIR211-5p
SORT1	0.362491	0.023416	MIR211-5p
SOWAHC	0.100043	0.110015	MIR211-5p
SSRP1	0.431133	0.0349849	MIR211-5p
TAF5L	0.293925	0.0312121	MIR211-5p
TGFBR1	0.565202	0.0255684	MIR211-5p
TGFBRAP1	0.532319	0.023173	MIR211-5p
THBS2	0.288202	0.0328859	MIR211-5p
TMEM218	0.41712	0.0195094	MIR211-5p
TNIK	0.591431	0.0256266	MIR211-5p
TPRG1L	0.317094	0.022305	MIR211-5p
UBA6	0.431428	0.021331	MIR211-5p
UBE2J1	0.551594	0.0111274	MIR211-5p
YARS	0.321293	0.120362	MIR211-5p
ZADH2	0.468205	0.0304733	MIR211-5p
ZCCHC24	0.555098	0.0276456	MIR211-5p
ZDHHC14	0.151203	0.0131949	MIR211-5p
ZFP91	0.475232	0.0416973	MIR211-5p
Gene.Symbol	Mean_EdU_Expression	SD_EdU_Expression	microRNA
ARHGEF2	0.315481	0.0290987	MIR328-3p
ARL6IP1	0.421092	0.0294715	MIR328-3p
EIF4EBP1	0.590284	0.0393251	MIR328-3p
FAM214B	0.492804	0.0525053	MIR328-3p
FMNL3	0.429197	0.0427517	MIR328-3p
GBA	0.473581	0.0188514	MIR328-3p
GPR3	0.224048	0.0262044	MIR328-3p
H2AFX	0.321675	0.0348212	MIR328-3p
MAN1C1	0.441826	0.0145953	MIR328-3p
MAPKAPK2	0.168807	0.0170094	MIR328-3p
MFSD2A	0.601898	0.0321824	MIR328-3p
NF2	0.346372	0.007828	MIR328-3p
PEF1	0.321401	0.112221	MIR328-3p
PIM1	0.417943	0.0426962	MIR328-3p
PTPN9	0.424087	0.00820453	MIR328-3p
SLC2A1	0.405231	0.0335077	MIR328-3p
SLC43A3	0.367505	0.05347	MIR328-3p
SOGA1	0.308877	0.00684371	MIR328-3p
STT3A	0.483456	0.0272393	MIR328-3p
TESK2	0.448624	0.0202575	MIR328-3p
UBFD1	0.436432	0.026399	MIR328-3p
WASF2	0.225546	0.0368448	MIR328-3p
ZC3H7B	0.450612	0.0358161	MIR328-3p
AURKB	0.411243	0.0075062	MIR211-5p/MIR328-3p
CTNNBIP1	0.31951	0.109836	MIR211-5p/MIR328-3p
DDI2	0.235933	0.0110171	MIR211-5p/MIR328-3p
MAP3K3	0.473581	0.0188514	MIR211-5p/MIR328-3p
SOX11	0.448442	0.0272642	MIR211-5p/MIR328-3p
YWHAZ	0.304492	0.056209	MIR211-5p/MIR328-3p
no mimic control	0.526822	0.0443617	none
si-Control	0.50395	0.0761368	none
MIRControl-1	0.54105	0.0270446	none
MIRControl-2	0.556694	0.0330287	none
MIR211-5p	0.259981	0.0415102	none
MIR328-3p	0.354058	0.0897584	none
